# Grass Expression Atlas: an RNA-seq-based expression resource for grass species

**DOI:** 10.64898/2026.03.13.711518

**Authors:** Kota Kambara, Qi Chen, Daisuke Tsugama

## Abstract

Grass Expression Atlas (GExA) is an interactive web-based resource for rapid exploration of gene expression across diverse tissues, developmental stages, and conditions in grass species. GExA integrates publicly available RNA sequencing (RNA-seq) datasets for four millets: pearl millet (*Cenchrus americanus*), foxtail millet (*Setaria italica*), proso millet (*Panicum miliaceum*), and finger millet (*Eleusine coracana*), and includes barley (*Hordeum vulgare*) and sorghum (*Sorghum bicolor*) as reference species. Datasets were processed using a unified processing workflow to generate expression values in transcripts per million (TPM). The current release comprises 4,673 samples from 442 BioProjects, including 987 pearl millet samples and 2,216 foxtail millet samples, and is provided through a user-friendly web interface. GExA is designed for scalable expansion to additional species via the pipeline used in this study. GExA is freely available at https://webpark2116.sakura.ne.jp/RNADB.
