## Supplementary Table S1 for "Grass Expression Atlas: an RNA-seq-based expression resource for grass species"

### Sheet: シート1
Table S1. Run accessions and BioProject ID for barley and sorghum samples
Barley		Sorghum
BioProject ID	Run accessions	BioProject ID	Run accessions
PRJDB4919	DRR062863	PRJDB1973	DRR006369
PRJDB4919	DRR062864	PRJDB1973	DRR006370
PRJDB4754	DRR087971	PRJDB1973	DRR006371
PRJDB4754	DRR087972	PRJDB1973	DRR006372
PRJDB4754	DRR087973	PRJDB1973	DRR006373
PRJDB4754	DRR087974	PRJDB3281	DRR030758
PRJDB4754	DRR087975	PRJDB3281	DRR030759
PRJDB4754	DRR087976	PRJDB3281	DRR030761
PRJEB12540	ERR1248084	PRJDB3281	DRR030762
PRJEB12540	ERR1248085	PRJDB3281	DRR030763
PRJEB12540	ERR1248086	PRJDB3281	DRR030764
PRJEB12540	ERR1248087	PRJDB3281	DRR030765
PRJEB12540	ERR1248088	PRJDB3281	DRR030766
PRJEB12540	ERR1248089	PRJDB4770	DRR059875
PRJEB12540	ERR1248116	PRJDB4770	DRR059876
PRJEB12540	ERR1248117	PRJDB4770	DRR059877
PRJEB12540	ERR1248118	PRJDB4770	DRR059878
PRJEB12540	ERR1248119	PRJDB4770	DRR059879
PRJEB12540	ERR1248120	PRJDB4770	DRR059880
PRJEB12540	ERR1248121	PRJDB4770	DRR059881
PRJEB12540	ERR1248274	PRJDB4770	DRR059882
PRJEB12540	ERR1248275	PRJDB4770	DRR059883
PRJEB12540	ERR1248276	PRJEB11652	ERR1109875
PRJEB12540	ERR1248277	PRJEB11652	ERR1109876
PRJEB12540	ERR1248278	PRJEB11652	ERR1109877
PRJEB12540	ERR1248279	PRJEB11652	ERR1109878
PRJEB12540	ERR1248280	PRJEB11652	ERR1109879
PRJEB12540	ERR1248281	PRJEB11652	ERR1109880
PRJEB12540	ERR1248282	PRJEB22168	ERR2096903
PRJEB12540	ERR1248283	PRJEB22168	ERR2096908
PRJEB12540	ERR1248285	PRJEB22168	ERR2096913
PRJEB12540	ERR1248286	PRJEB22168	ERR2096918
PRJEB12540	ERR1248287	PRJEB22168	ERR2096923
PRJEB13621	ERR1366263	PRJEB22168	ERR2096928
PRJEB13621	ERR1366267	PRJEB22168	ERR2096933
PRJEB13621	ERR1366271	PRJEB22168	ERR2096953
PRJEB13621	ERR1366275	PRJEB22168	ERR2096958
PRJEB13621	ERR1366279	PRJEB22168	ERR2096963
PRJEB13621	ERR1366283	PRJEB22168	ERR2096968
PRJEB13621	ERR1366287	PRJEB22168	ERR2096973
PRJEB13621	ERR1366291	PRJEB22168	ERR2096978
PRJEB13621	ERR1366295	PRJEB22168	ERR2096983
PRJEB13621	ERR1366299	PRJEB22168	ERR2097003
PRJEB13621	ERR1366303	PRJEB22168	ERR2097008
PRJEB13621	ERR1366307	PRJEB22168	ERR2097013
PRJEB13621	ERR1366311	PRJEB22168	ERR2097018
PRJEB13621	ERR1366315	PRJEB22168	ERR2097038
PRJEB13621	ERR1366319	PRJEB22168	ERR2097043
PRJEB13621	ERR1366323	PRJEB22168	ERR2097048
PRJEB13621	ERR1366327	PRJNA276167	SRR1976094
PRJEB13621	ERR1366331	PRJNA276167	SRR1976095
PRJEB13621	ERR1366335	PRJNA276167	SRR1976096
PRJEB13621	ERR1366339	PRJNA276167	SRR1976097
PRJEB13621	ERR1366343	PRJNA276167	SRR1976098
PRJEB13621	ERR1366347	PRJNA276167	SRR1976099
PRJEB13621	ERR1366351	PRJNA276167	SRR1976100
PRJEB13621	ERR1366355	PRJNA276167	SRR1976101
PRJEB13621	ERR1366359	PRJNA276167	SRR1976102
PRJEB13621	ERR1366363	PRJNA276167	SRR1976103
PRJEB13621	ERR1366367	PRJNA276167	SRR1976104
PRJEB13621	ERR1366371	PRJNA276167	SRR1976105
PRJEB13621	ERR1366375	PRJNA276167	SRR1976106
PRJEB13621	ERR1366379	PRJNA276167	SRR1976107
PRJEB13621	ERR1366383	PRJNA276167	SRR1976108
PRJEB13621	ERR1366387	PRJNA276167	SRR1976109
PRJEB13621	ERR1366391	PRJNA276167	SRR1976110
PRJEB13621	ERR1366395	PRJNA276167	SRR1976111
PRJEB13621	ERR1366399	PRJNA276167	SRR1976112
PRJEB13621	ERR1366403	PRJNA276167	SRR1976113
PRJEB13621	ERR1366407	PRJNA276167	SRR1976114
PRJEB13621	ERR1366411	PRJNA276167	SRR1976115
PRJEB13621	ERR1366415	PRJNA276167	SRR1976116
PRJEB13621	ERR1366419	PRJNA276167	SRR1976117
PRJEB13621	ERR1366423	PRJNA276167	SRR1976119
PRJEB13621	ERR1366427	PRJNA276167	SRR1976120
PRJEB13621	ERR1366431	PRJNA276167	SRR1976121
PRJEB13621	ERR1366435	PRJNA276167	SRR1976122
PRJEB13621	ERR1366439	PRJNA276167	SRR1976123
PRJEB13621	ERR1366443	PRJNA276167	SRR1976124
PRJEB13621	ERR1366447	PRJNA276167	SRR1976125
PRJEB13621	ERR1366451	PRJNA276167	SRR1976127
PRJEB14349	ERR1457163	PRJNA276167	SRR1976129
PRJEB14349	ERR1457164	PRJNA276167	SRR1976131
PRJEB14349	ERR1457165	PRJNA276167	SRR1976132
PRJEB14349	ERR1457166	PRJNA276167	SRR1976133
PRJEB14349	ERR1457167	PRJNA276167	SRR1976134
PRJEB14349	ERR1457178	PRJNA276167	SRR1976135
PRJEB14349	ERR1457179	PRJNA276167	SRR1976136
PRJEB14349	ERR1457180	PRJNA276167	SRR1976137
PRJEB14349	ERR1457181	PRJNA276167	SRR1976138
PRJEB14349	ERR1457182	PRJNA276167	SRR1976139
PRJEB14349	ERR1457183	PRJNA276167	SRR1976140
PRJEB14349	ERR1457184	PRJNA276167	SRR1976141
PRJEB14349	ERR1457185	PRJNA276167	SRR1976142
PRJEB14349	ERR1457186	PRJNA276167	SRR1976143
PRJEB14349	ERR1457187	PRJNA276167	SRR1976144
PRJEB14349	ERR1457208	PRJNA276167	SRR1976145
PRJEB14349	ERR1457212	PRJNA306885	SRR3064884
PRJEB14349	ERR1457213	PRJNA306885	SRR3084691
PRJEB14349	ERR1457214	PRJNA306885	SRR3085237
PRJEB14349	ERR1457215	PRJNA306885	SRR3087372
PRJEB14349	ERR1457216	PRJNA306885	SRR3087932
PRJEB14349	ERR1457217	PRJNA306885	SRR3088656
PRJEB14349	ERR1457218	PRJNA306885	SRR3089487
PRJEB14349	ERR1457219	PRJNA306885	SRR3089525
PRJEB14349	ERR1457220	PRJNA306885	SRR3090643
PRJEB14349	ERR1457221	PRJNA318972	SRR3406551
PRJEB14349	ERR1457222	PRJNA312315	SRR3680313
PRJEB14349	ERR1457223	PRJNA312315	SRR3682668
PRJEB14349	ERR1457224	PRJNA312315	SRR3682669
PRJEB14349	ERR1457225	PRJNA312315	SRR3703075
PRJEB14349	ERR1457226	PRJNA312315	SRR3703224
PRJEB14349	ERR1457227	PRJNA312315	SRR3703226
PRJEB14349	ERR1457228	PRJNA312315	SRR3703227
PRJEB14349	ERR1457229	PRJNA312315	SRR3703253
PRJEB14349	ERR1457230	PRJNA312315	SRR3703255
PRJEB14349	ERR1457231	PRJNA312315	SRR3703258
PRJEB14349	ERR1457232	PRJNA344653	SRR4301595
PRJEB14349	ERR1457233	PRJNA344653	SRR4301596
PRJEB14349	ERR1457234	PRJNA344653	SRR4301597
PRJEB14349	ERR1457235	PRJNA344653	SRR4301598
PRJEB14349	ERR1457236	PRJNA344653	SRR4301599
PRJEB14349	ERR1457237	PRJNA344653	SRR4301600
PRJEB14349	ERR1457238	PRJNA344653	SRR4301601
PRJEB14349	ERR1457239	PRJNA344653	SRR4301602
PRJEB14349	ERR1457240	PRJNA344653	SRR4301658
PRJEB14349	ERR1457241	PRJNA344653	SRR4301659
PRJEB14349	ERR1457242	PRJNA344653	SRR4301660
PRJEB14349	ERR1457243	PRJNA344653	SRR4301661
PRJEB14349	ERR1457244	PRJNA344653	SRR4301662
PRJEB14349	ERR1457245	PRJNA344653	SRR4301663
PRJEB14349	ERR1457246	PRJNA344653	SRR4301664
PRJEB14349	ERR1457247	PRJNA344653	SRR4301665
PRJEB14349	ERR1457248	PRJNA344653	SRR4301666
PRJEB14349	ERR1457249	PRJNA344653	SRR4301667
PRJEB14349	ERR1457250	PRJNA344653	SRR4301669
PRJEB14349	ERR1457251	PRJNA344653	SRR4301670
PRJEB14349	ERR1457252	PRJNA344653	SRR4301749
PRJEB14349	ERR1457253	PRJNA344653	SRR4301750
PRJEB14349	ERR1457254	PRJNA344653	SRR4301751
PRJEB14349	ERR1457255	PRJNA344653	SRR4301752
PRJEB14349	ERR1457256	PRJNA372463	SRR5488062
PRJEB14349	ERR1457257	PRJNA372462	SRR5488065
PRJEB14349	ERR1457258	PRJNA372474	SRR5488070
PRJEB14349	ERR1457259	PRJNA372468	SRR5488071
PRJEB18276	ERR1744565	PRJNA372473	SRR5488077
PRJEB18276	ERR1744566	PRJNA372472	SRR5488078
PRJEB18276	ERR1744567	PRJNA372458	SRR5488079
PRJEB18276	ERR1744568	PRJNA372461	SRR5488083
PRJEB18276	ERR1744569	PRJNA372457	SRR5488085
PRJEB18276	ERR1744570	PRJNA372475	SRR5488086
PRJEB18276	ERR1744571	PRJNA372469	SRR5488090
PRJEB18276	ERR1744573	PRJNA372465	SRR5488094
PRJEB18276	ERR1744574	PRJNA372460	SRR5488097
PRJEB19243	ERR2026421	PRJNA372466	SRR5488100
PRJEB19243	ERR2026422	PRJNA372470	SRR5488102
PRJEB19243	ERR2026423	PRJNA372476	SRR5488104
PRJEB19243	ERR2026424	PRJNA373407	SRR5493579
PRJEB19243	ERR2026425	PRJNA372327	SRR5493580
PRJEB19243	ERR2026426	PRJNA373419	SRR5493581
PRJEB19243	ERR2026427	PRJNA372340	SRR5493582
PRJEB19243	ERR2026428	PRJNA372565	SRR5493583
PRJEB19243	ERR2026429	PRJNA373442	SRR5493585
PRJEB19243	ERR2026430	PRJNA373448	SRR5493586
PRJEB19243	ERR2026431	PRJNA373436	SRR5493587
PRJEB19243	ERR2026432	PRJNA373427	SRR5493588
PRJEB19243	ERR2026433	PRJNA373430	SRR5493589
PRJEB19243	ERR2026434	PRJNA372559	SRR5493590
PRJEB19243	ERR2026435	PRJNA373447	SRR5493591
PRJEB19243	ERR2026436	PRJNA372567	SRR5493592
PRJEB19243	ERR2026437	PRJNA373413	SRR5493593
PRJEB19243	ERR2026438	PRJNA372334	SRR5493594
PRJEB19243	ERR2026439	PRJNA373429	SRR5493595
PRJEB19243	ERR2026440	PRJNA372558	SRR5493596
PRJEB19243	ERR2026441	PRJNA373435	SRR5493597
PRJEB19243	ERR2026442	PRJNA372568	SRR5493598
PRJEB19243	ERR2026443	PRJNA373446	SRR5493599
PRJEB19243	ERR2026444	PRJNA372331	SRR5493601
PRJEB19243	ERR2026445	PRJNA373426	SRR5493602
PRJEB19243	ERR2026446	PRJNA373423	SRR5493603
PRJEB19243	ERR2026447	PRJNA373415	SRR5493604
PRJEB19243	ERR2026448	PRJNA373433	SRR5493605
PRJEB19243	ERR2026449	PRJNA373406	SRR5493606
PRJEB19243	ERR2026450	PRJNA373410	SRR5493607
PRJEB19243	ERR2026451	PRJNA373444	SRR5493608
PRJEB19243	ERR2026452	PRJNA373452	SRR5493610
PRJEB3149	ERR233228	PRJNA373441	SRR5493611
PRJEB3149	ERR233229	PRJNA372339	SRR5493612
PRJEB3149	ERR233233	PRJNA372564	SRR5493613
PRJEB3149	ERR233234	PRJNA373424	SRR5493614
PRJEB3149	ERR233235	PRJNA373438	SRR5493615
PRJEB3149	ERR233236	PRJNA373412	SRR5493616
PRJEB3149	ERR233237	PRJNA372333	SRR5493617
PRJEB3149	ERR233241	PRJNA373432	SRR5493618
PRJEB3149	ERR233242	PRJNA372561	SRR5493619
PRJEB3149	ERR233243	PRJNA372341	SRR5493620
PRJEB3149	ERR233244	PRJNA373449	SRR5493621
PRJEB3149	ERR233248	PRJNA372330	SRR5493622
PRJEB3149	ERR233249	PRJNA372335	SRR5493623
PRJEB3149	ERR233250	PRJNA373450	SRR5493624
PRJEB3149	ERR233274	PRJNA372560	SRR5493625
PRJEB7729	ERR674184	PRJNA372336	SRR5493626
PRJEB7729	ERR674185	PRJNA373431	SRR5493627
PRJEB7729	ERR674186	PRJNA373437	SRR5493628
PRJEB7729	ERR674187	PRJNA373425	SRR5493629
PRJEB7729	ERR674188	PRJNA373414	SRR5493630
PRJEB7729	ERR674191	PRJNA373443	SRR5493631
PRJEB7729	ERR674192	PRJNA372566	SRR5493632
PRJEB7729	ERR674193	PRJNA373417	SRR5493633
PRJEB7729	ERR674194	PRJNA373434	SRR5493634
PRJEB7729	ERR674196	PRJNA373422	SRR5493635
PRJEB7729	ERR674198	PRJNA373445	SRR5493636
PRJEB7729	ERR674199	PRJNA373416	SRR5493637
PRJEB8748	ERR781039	PRJNA373428	SRR5493639
PRJEB8748	ERR781043	PRJNA372337	SRR5493640
PRJEB8748	ERR781044	PRJNA373420	SRR5493641
PRJEB8748	ERR781045	PRJNA373408	SRR5493642
PRJEB8748	ERR781046	PRJNA372328	SRR5493643
PRJEB8748	ERR781047	PRJNA373451	SRR5493644
PRJEB8748	ERR781048	PRJNA372569	SRR5493645
PRJEB8748	ERR781049	PRJNA372332	SRR5493646
PRJEB8748	ERR781050	PRJNA373411	SRR5493647
PRJEB8748	ERR781051	PRJNA373440	SRR5493648
PRJEB8748	ERR781052	PRJNA373421	SRR5493649
PRJEB8748	ERR781053	PRJNA372563	SRR5493650
PRJEB8748	ERR781054	PRJNA373439	SRR5493651
PRJEB8748	ERR781055	PRJNA372338	SRR5493652
PRJEB8748	ERR781056	PRJNA372371	SRR5493916
PRJEB8748	ERR781057	PRJNA372366	SRR5493917
PRJEB8748	ERR781058	PRJNA372360	SRR5493918
PRJEB8748	ERR781059	PRJNA372367	SRR5493919
PRJEB8748	ERR781060	PRJNA372377	SRR5493921
PRJEB8748	ERR781061	PRJNA372365	SRR5493922
PRJEB8748	ERR781067	PRJNA372376	SRR5493924
PRJEB8748	ERR781083	PRJNA372369	SRR5493925
PRJNA715112	SRR14001699	PRJNA372375	SRR5493926
PRJNA791573	SRR17320105	PRJNA372363	SRR5493927
PRJNA791573	SRR17320106	PRJNA372370	SRR5493929
PRJNA275710	SRR1810059	PRJNA372361	SRR5493930
PRJNA275710	SRR1810060	PRJNA372362	SRR5493931
PRJNA275710	SRR1810061	PRJNA372368	SRR5493932
PRJNA275710	SRR1810062	PRJNA386306	SRR5528098
PRJNA275710	SRR1810063	PRJNA386306	SRR5528099
PRJNA275710	SRR1810064	PRJNA386306	SRR5528100
PRJNA275710	SRR1810065	PRJNA386306	SRR5528101
PRJNA275710	SRR1810066	PRJNA386306	SRR5528102
PRJNA849931	SRR19681067	PRJNA386306	SRR5528103
PRJNA849931	SRR19681068	PRJNA386306	SRR5528104
PRJNA849931	SRR19681069	PRJNA386306	SRR5528105
PRJNA849931	SRR19681070	PRJNA386306	SRR5528106
PRJNA291788	SRR2142104	PRJNA386306	SRR5528107
PRJNA291788	SRR2142111	PRJNA386306	SRR5528108
PRJNA292371	SRR2153285	PRJNA386306	SRR5528109
PRJNA292371	SRR2153288	PRJNA390193	SRR5742118
PRJNA294716	SRR3137066	PRJNA390193	SRR5742119
PRJNA294716	SRR3137072	PRJNA390193	SRR5742120
PRJNA294716	SRR3137097	PRJNA390193	SRR5742121
PRJNA294716	SRR3137103	PRJNA390193	SRR5742122
PRJNA294716	SRR3137105	PRJNA390193	SRR5742123
PRJNA294716	SRR3137120	PRJNA390193	SRR5742124
PRJNA294716	SRR3137130	PRJNA390193	SRR5742126
PRJNA294716	SRR3137139	PRJNA390193	SRR5742127
PRJNA324116	SRR3618871	PRJNA390193	SRR5742128
PRJNA324116	SRR3618872	PRJNA390193	SRR5742129
PRJNA324116	SRR3618873	PRJNA401058	SRR6002803
PRJNA324116	SRR3618874	PRJNA401058	SRR6002808
PRJNA326683	SRR3714108	PRJNA401058	SRR6002809
PRJNA326683	SRR3714109	PRJNA401058	SRR6002810
PRJNA326683	SRR3714110	PRJNA401058	SRR6002811
PRJNA326683	SRR3714111	PRJNA401058	SRR6002814
PRJNA326683	SRR3714112	PRJNA506271	SRR8217870
PRJNA326683	SRR3714113
PRJNA326683	SRR3714114
PRJNA326683	SRR3714115
PRJNA326683	SRR3714116
PRJNA326683	SRR3714117
PRJNA326683	SRR3714118
PRJNA326683	SRR3714119
PRJNA326683	SRR3714134
PRJNA326683	SRR3714135
PRJNA338263	SRR4014723
PRJNA338263	SRR4014724
PRJNA338263	SRR4014725
PRJNA338263	SRR4014726
PRJNA343614	SRR4279476
PRJNA343614	SRR4279482
PRJNA343614	SRR4279484
PRJNA347296	SRR4380201
PRJNA347296	SRR4380202
PRJNA347296	SRR4380203
PRJNA347296	SRR4380204
PRJNA347296	SRR4380205
PRJNA347296	SRR4380206
PRJNA354889	SRR5054851
PRJNA354889	SRR5054854
PRJNA354889	SRR5054856
PRJNA354889	SRR5054864
PRJNA354889	SRR5054865
PRJNA378334	SRR5320385
PRJNA378334	SRR5320388
PRJNA378334	SRR5320390
PRJNA378723	SRR5344997
PRJNA378723	SRR5345002
PRJNA378723	SRR5345005
PRJNA378723	SRR5345033
PRJNA378723	SRR5345034
PRJNA378723	SRR5345035
PRJNA396950	SRR5890939
PRJNA396950	SRR5890940
PRJNA396950	SRR5890941
PRJNA396950	SRR5890943
PRJNA396950	SRR5890945
PRJNA396950	SRR5890947
PRJNA396950	SRR5890949
PRJNA396950	SRR5890951
PRJNA396950	SRR5890952
PRJNA396950	SRR5890954
PRJNA396950	SRR5890956
PRJNA396950	SRR5890958
PRJNA396950	SRR5890960
PRJNA396950	SRR5890962
PRJNA396950	SRR5890964
PRJNA396950	SRR5890966
PRJNA396950	SRR5890968
PRJNA396950	SRR5890970
PRJNA396950	SRR5890971
PRJNA396950	SRR5890973
PRJNA396950	SRR5890975
PRJNA396950	SRR5890977
PRJNA396950	SRR5890979
PRJNA396950	SRR5890981
PRJNA396950	SRR5890983
PRJNA396950	SRR5890984
PRJNA396950	SRR5890986
PRJNA396950	SRR5890988
PRJNA396950	SRR5890990
PRJNA396950	SRR5890992
PRJNA396950	SRR5890994
PRJNA396950	SRR5890996
PRJNA412872	SRR6125592
PRJNA412872	SRR6125595
PRJNA412872	SRR6125602
PRJNA412872	SRR6125604
PRJNA412872	SRR6125605
PRJNA412872	SRR6125606
